# Kinome Profiling of Primary Endometrial Tumors Using Multiplexed Inhibitor Beads and Mass Spectrometry Identifies SRPK1 As Candidate Therapeutic Target

**DOI:** 10.1101/2020.03.03.970251

**Authors:** Katherine J. Johnson, Vikas Kumar, Alison M. Kurimchak, Nishi Srivastava, Suraj Peri, Kathy Q. Cai, Gina M. Mantia-Smaldone, James S. Duncan

## Abstract

Protein kinases (collectively, termed the kinome) represent one of the most tractable drug targets in the pursuit of new and effective cancer treatments. However, less than 20% of the kinome is currently being explored as primary targets for cancer therapy, leaving the majority of the kinome untargeted for drug therapy. Chemical proteomics approaches such as Multiplexed Inhibitor Beads and Mass Spectrometry (MIB-MS) have been developed that measure the abundance of a significant portion of the kinome, providing a strategy to interrogate kinome landscapes and dynamics. Kinome profiling of cancer cell lines using MIB-MS has been extensively characterized, however, application of this method to measure tissue kinome(s) has not been thoroughly explored. Here, we present a quantitative proteomics workflow specifically designed for kinome profiling of tissues that pairs MIB-MS with a newly designed super-SILAC kinome standard. Using this workflow, we mapped the kinome landscape of endometrial carcinoma (EC) tumors and normal endometrial (NE) tissues and identified several kinases overexpressed in EC tumors, including Serine/Arginine-Rich Splicing Factor kinase, (SRPK1). Immunohistochemical (IHC) analysis of EC tumor TMAs confirmed MIB-MS findings and showed SRPK1 protein levels were highly expressed in endometrioid and uterine serous cancer (USC) histological subtypes. Querying large-scale genomics studies of EC tumors revealed high expression of SRPK1 correlated with poor survival. Inhibition of SRPK1 in USC cells altered mRNA splicing, downregulating several oncogenes including MYC and Survivin resulting in apoptosis. Taken together, we present a SILAC-based MIB-MS kinome profiling platform for measuring kinase abundance in tumor tissues, and demonstrate its application to identify SRPK1 as a plausible kinase drug target for the treatment of EC.
