## Supplementary material for "Kinome Profiling of Primary Endometrial Tumors Using Multiplexed Inhibitor Beads and Mass Spectrometry Identifies SRPK1 As Candidate Therapeutic Target": Data file S4

### Sheet: TMA Analysis
Data file S4. Immunohistochemistry of SRPK1 in endometrial tumor tissue microarrays (TMAs)
Analysis of IHC H scores comparing normal endometrial tissue SRPK1 protein levels with endometroid and serous endometrial tumors
SRPK1 IHC H scores of endometrial tumors were compared to normal endometrial tissues using a two-sample student’s T-test using p-value 0.05.
SRPK1 (Rabbit, 1:200, HPA016431, Sigma-Aldrich) used for IHC. Scoring performed by a pathologist manually.
Data relates to Figure 5D
Specimen	TISSUE	AVG H Score	Histology									AVG IHC score
1	N1	15	Normal								normal tissue	93.75
2	N1	15	Normal								Serous	180.513
3	N1	45	Normal								Endometroid	173.056
4	N1	50	Normal
5	N1	80	Normal
6	N1	100	Normal								IHC H score	TTEST
7	N1	110	Normal								Endometroid vs normal	9.14422e-06
8	N1	120	Normal								Serous vs normal	1.26929e-08
9	N1	140	Normal
10	N1	140	Normal
11	N1	150	Normal
12	N1	160	Normal
13	T1	120	Serous cystadenocarcinoma
14	T1	130	Endometrioid adenocarcinoma
15	T1	140	Serous cystadenocarcinoma
16	T1	140	Serous cystadenocarcinoma
17	T1	140	Serous cystadenocarcinoma
18	T1	140	Serous cystadenocarcinoma
19	T1	140	Serous cystadenocarcinoma
20	T1	140	Serous cystadenocarcinoma
21	T1	140	Endometrioid adenocarcinoma
22	T1	150	Endometrioid adenocarcinoma
23	T1	170	Adenocarcinoma with squamous metaplasia
24	T1	175	Endometrioid adenocarcinoma
25	T1	180	Serous cystadenocarcinoma
26	T1	180	Serous cystadenocarcinoma
27	T1	180	Serous cystadenocarcinoma
28	T1	180	Serous cystadenocarcinoma
29	T1	180	Serous cystadenocarcinoma
30	T1	180	Serous cystadenocarcinoma
31	T1	180	Serous cystadenocarcinoma
32	T1	195	Serous cystadenocarcinoma
33	T1	195	Endometrioid adenocarcinoma
34	T1	210	Serous cystadenocarcinoma
35	T1	210	Papillary serous cystadenocarcinoma
36	T1	210	Serous cystadenocarcinoma
37	T1	210	Serous cystadenocarcinoma
38	T1	210	Serous cystadenocarcinoma
39	T1	210	Serous cystadenocarcinoma
40	T1	210	Endometrioid adenocarcinoma
41	T1	240	Serous cystadenocarcinoma
42	T1	240	Serous cystadenocarcinoma
43	T1	180	Endometrioid adenocarcinoma
44	T1	145	Papillary serous cystadenocarcinoma
45	T1	125	Serous surface papillary carcinoma
46	T1	140	Papillary serous cystadenocarcinoma
47	T1	140	Serous cystadenocarcinoma
48	T1	140	Endometrioid adenocarcinoma
49	T1	140	Endometrioid adenocarcinoma
50	T1	140	Endometrioid adenocarcinoma
51	T1	140	Endometrioid adenocarcinoma
52	T1	140	Serous surface papillary carcinoma
53	T1	140	Serous cystadenocarcinoma
54	T1	160	Papillary serous cystadenocarcinoma
55	T1	185	Papillary serous cystadenocarcinoma
56	T1	210	Serous cystadenocarcinoma
57	T1	175	Endometrioid adenocarcinoma
58	T1	160	Endometrioid adenocarcinoma
59	T1	195	Serous cystadenocarcinoma
60	T1	210	Serous cystadenocarcinoma
61	T1	210	Serous cystadenocarcinoma
62	T1	210	Papillary serous cystadenocarcinoma
63	T1	210	Endometrioid adenocarcinoma
64	T1	210	Mixed cell adenocarcinoma
65	T1	210	Papillary serous cystadenocarcinoma
66	T1	225	Endometrioid adenocarcinoma
67	T1	225	Serous cystadenocarcinoma
68	T1	225	Endometrioid adenocarcinoma
69	T1	240	Serous cystadenocarcinoma
